# *Pituitary Tumor Transforming Gene 1* orchestrates gene regulatory variation in mouse ventral midbrain during aging

**DOI:** 10.1101/2020.05.14.096156

**Authors:** Yujuan Gui, Mélanie H. Thomas, Pierre Garcia, Mona Karout, Rashi Halder, Alessandro Michelucci, Heike Kollmus, Cuiqi Zhou, Shlomo Melmed, Klaus Schughart, Rudi Balling, Michel Mittelbronn, Joseph H. Nadeau, Robert W. Williams, Thomas Sauter, Manuel Buttini, Lasse Sinkkonen

## Abstract

**Background:** Dopaminergic neurons in the midbrain are of particular interest due to their role in diseases such as Parkinson’s disease and schizophrenia. Genetic variation between individuals can affect the integrity and function of dopaminergic neurons but the DNA variants and molecular cascades modulating dopaminergic neurons and other cells types of ventral midbrain remain poorly defined. Three genetically diverse inbred mouse strains — C57BL/6J, A/J, and DBA/2J — differ significantly in their genomes (~7 million variants), motor and cognitive behavior, and susceptibility to neurotoxins.

**Results:** To further dissect the underlying molecular networks responsible for these variable phenotypes, we generated RNA-seq and ChIP-seq data from ventral midbrains of the 3 mouse strains. We defined 1000–1200 transcripts that are differentially expressed among them. These widespread differences may be due to altered activity or expression of upstream transcription factors. Interestingly, transcription factors were significantly underrepresented among the differentially expressed genes, and only one TF, *Pttg1*, showed significant differences among all strains. The changes in *Pttg1* expression were accompanied by consistent alterations in histone H3 lysine 4 trimethylation at *Pttg1* transcription start site. The ventral midbrain transcriptome of three-month-old C57BL/6J congenic *Pttg1^-/-^* mutants was only modestly altered, but shifted towards that of A/J and DBA/2J in nine-month-old mice. Principle component analysis identified the genes underlying the transcriptome shift and deconvolution of these bulk RNA-seq changes using midbrain single cell RNA-seq data suggested that the changes were occurring in several different cell types, including neurons, oligodendrocytes, and astrocytes.

**Conclusion:** Taken together, our results show that *Pttg1* contributes to gene regulatory variation between mouse strains and influences mouse midbrain transcriptome during aging.
