## Supplementary Table 3 for "*Pituitary Tumor Transforming Gene 1* orchestrates gene regulatory variation in mouse ventral midbrain during aging"

### Sheet: AJ 3m vs. 9m
external_gene_name	baseMean	log2FoldChange	padj
Slc28a1	12.8987	-3.26565	3.0823e-11
Gm26822	90.7877	-9.07887	5.70018e-11
Gm19220	7.30501	-3.28337	8.92547e-08

### Sheet: BL 3m vs. 9m
external_gene_name	baseMean	log2FoldChange	padj
Gm26822	90.7877	-7.70087	7.05738e-08
Gm42648	7.57218	2.56263	5.79941e-05
Gm19220	7.30501	-2.62002	3.42084e-05

### Sheet: DBA 3m vs. 9m
external_gene_name	baseMean	log2FoldChange	padj
Taf7l	2.07296	-2.75702	0.000613775
Pomc	492.034	3.26587	2.13012e-05
Fetub	4.03805	3.33779	7.34305e-06
Myoc	209.075	2.85097	3.27374e-06
Lhx3	17.3045	2.95238	6.49549e-10
Tshb	24.5694	3.02676	0.000544659
Gpnmb	36.1616	2.90425	4.51586e-12
Scnn1b	3.61645	3.55502	3.48134e-06
Tex16	4.33329	2.65936	1.07413e-05
Parpbp	84.1114	2.5072	2.03793e-11
Tmem184a	12.4485	2.54591	4.98422e-05
Kdf1	4.14673	2.66758	0.000117283
Mat1a	3.32849	4.33738	1.83319e-06
Nrtn	21.0038	2.53816	5.53762e-06
Esrp1	11.8828	3.81105	5.40704e-09
C1qtnf4	16.9138	2.98198	9.04478e-08
Myo15	35.6146	3.03274	7.76405e-11
Hepacam2	20.9409	3.29406	1.02898e-11
Epcam	26.7492	3.65831	3.84377e-05
Scand1	157.31	2.57444	2.62231e-13
A530053G22Rik	10.0084	2.9618	9.73442e-08
Neurod4	17.1855	2.83631	8.12944e-09
Gm8430	3.20456	2.86267	0.000141845
n-R5-8s1	207.686	-11.0572	4.982e-19
Cldn9	11.1572	2.98915	4.56416e-05
Gm10558	2.96073	2.78608	4.30939e-05
B130006D01Rik	1.10614	3.24443	2.10516e-05
Gm23935	19.4997	-3.92677	0.00010183
Zfp970	207.156	7.6868	5.43183e-59
Gm14418	38.6029	5.83482	9.4263e-27
Gm11407	83.457	-14.7359	1.93413e-15
Gm15564	639.372	-10.6482	2.3591e-20
Gm4409	2.18891	2.64728	3.39245e-05
Gm24601	7.93095	-6.0205	1.25588e-06
Dnaja1-ps	3.49007	-3.20052	0.00128647
Cdr1	4.82637	3.02881	1.19621e-06
Gm14403	138.767	5.12061	8.91342e-48
Gm25121	1.14578	2.70288	0.0004607
Igha	2.6762	4.11015	1.03376e-05
Gm21887	10.8888	2.98806	0.00016465
Gm26822	90.7877	-2.59968	0.000885986
4930535I16Rik	1.37641	2.88116	0.00016465
Gm26768	1.70743	2.55643	0.000230854
Gm42418	24565.8	-7.20951	1.55614e-94
Mir6236	1202.26	-12.1099	8.03136e-27
Gm27196	2.97679	2.96032	9.15635e-05
Gm37194	51.6378	-5.18488	3.50957e-06
Gm38257	3.0843	3.00514	4.88324e-06
Gm37376	22.0405	3.09811	7.13043e-08
3110062G12Rik	1.80017	2.73486	0.000436606
Gm37140	2.85382	2.59405	0.000162922
AI506816	71.8354	-3.37914	1.85441e-05
CT010467.1	36.0347	-4.1053	1.3882e-08
Rpl7a-ps7	3.05076	2.59563	0.000245086
Gm43961	2.31551	3.34886	3.22827e-06
Gm44708	1.64612	2.84778	1.85131e-05
4831440D22Rik	1.89991	3.5138	1.13977e-06

### Sheet: Pttg1 3m vs. 9-13m
external_gene_name	baseMean	log2FoldChange	padj
Ctse	8.90984	3.6356	0.000236157
Myl10	7.63844	4.99264	1.23482e-06
Cabp5	6.07512	2.98221	0.000124088
Apoa2	17.3411	-4.51239	2.64485e-15
Prg4	45.4164	3.20305	0.000698029
Clcnkb	2.75934	4.16903	2.10955e-05
Atp1a4	8.75956	3.34863	5.48801e-06
Fcrls	272.554	-2.76573	1.33755e-66
Alox12e	7.07746	17.9698	7.39867e-22
Amd-ps4	3.87924	21.1592	4.1069e-25
Pitx1	8.30091	26.89	8.3169e-13
Rnase6	20.2605	-3.44223	9.35759e-15
Gm6768	11.7471	4.56256	1.61797e-11
Endou	129.133	-3.07119	6.68549e-25
Ly6c2	16.1916	4.76102	9.2684e-07
Guca1b	13.9651	-4.8235	5.14132e-08
Prss41	123.756	3.55535	7.18064e-19
Gm8615	11.0015	5.12298	2.76577e-10
Tnni1	103.992	-3.69034	1.32625e-48
Ifi202b	7.78633	4.95102	4.92235e-07
Nphs2	13.5184	2.611	0.00121867
Afm	1.56539	-2.93694	0.00155747
Slc6a12	39.7818	3.00294	7.15685e-05
Gdpd3	35.9916	2.99247	3.57119e-09
Myo7a	426.394	-3.76527	1.13407e-33
Il13ra2	7.21824	3.15375	0.000358509
Myom2	5.03808	3.40954	0.000804657
Ooep	11.527	-5.53652	1.30933e-09
Ngp	3.05059	3.37224	0.000542436
Gm6685	18.599	5.20384	7.85817e-09
Tagap	42.7935	2.89169	1.88571e-22
Cryzl2	236.798	-2.52526	4.6776e-68
Nat8f2	23.1725	3.44948	4.12569e-12
Tespa1	4.04151	3.93486	4.29009e-05
Wdr20rt	2.7684	3.27607	0.000783638
Lefty1	14.5901	-2.96199	8.50634e-11
Gbp2b	22.953	6.05381	1.30594e-07
Myh6	55.8468	4.84108	3.79905e-18
Ccr6	29.1455	5.56599	1.2174e-08
Slc22a2	8.35659	2.67648	0.00275606
Ubash3a	4.01047	3.90273	0.00208731
A530016L24Rik	4.42687	2.81282	0.00162104
Gm1840	259.533	3.21679	2.426e-29
Eif3j2	82.454	4.69955	5.86062e-14
Gm9790	5.20242	3.75458	6.38402e-05
Rpsa-ps2	27.0047	7.18089	1.71447e-11
Gm5514	12.6365	4.29768	2.84499e-10
Gvin1	2.01754	-3.13001	0.00112726
Rpl14-ps1	151.174	3.54675	1.28419e-17
A530053G22Rik	10.0084	-4.06397	5.52637e-05
Gm4737	2.38649	3.03512	0.00150519
Prss33	8.30794	4.13835	2.18487e-05
Gm8394	10.3763	5.08933	2.26942e-08
Gm11868	46.7103	6.1655	1.81706e-16
Rps27rt	8.9418	3.99668	0.000229906
9230109A22Rik	4.31719	3.64106	0.000153085
Cthrc1	40.6468	-3.21213	1.09945e-14
Rnf212	5.87992	5.63906	0.000101108
Rybp-ps	2.06322	3.83825	0.00177594
Tescl	4.39285	2.76683	0.0023294
Gm10036	17.3478	3.27174	3.15113e-09
Tpm3-rs7	186.094	3.64593	2.31626e-10
Rpl10-ps3	10.1424	2.65181	0.00144727
Gm5801	9.11088	4.69689	2.45671e-07
Eno1b	387.53	9.55853	2.13205e-28
Rps3a3	283.449	7.1356	1.72172e-18
Gm12222	3.48753	5.14864	9.08265e-07
Amd-ps3	41.2064	3.27462	0.00148184
Dppa5a	2.83093	-4.63869	1.66716e-06
Cyp2c70	1.92089	2.59672	0.00628623
Gm10093	36.3667	3.07698	2.87739e-16
Rpl34-ps2	1.17815	3.33345	0.00206574
Arhgap33os	12.4428	3.36032	2.13818e-09
Gm12751	8.01391	3.00366	0.000761929
Gm8730	90.3526	7.52517	3.75351e-11
Gm4735	71.7005	5.4288	8.51573e-21
Rny3	11.932	2.81824	0.000393143
Rny1	34.7979	3.11455	3.72205e-06
Cd209b	5.27869	4.11397	3.70637e-05
Zfp985	3.02399	4.59952	2.27969e-06
Gm12666	6.79348	6.14118	2.56562e-10
Trim12a	51.5785	-4.51378	1.14312e-44
Rps13-ps1	8.36288	31.6751	6.06206e-23
Gm6969	242.339	6.10138	7.88347e-41
Gm10167	22.5376	2.65671	6.26125e-08
Gm10175	6.0847	2.77658	0.000807751
Gm3608	57.1491	5.57427	4.49235e-19
Gm7335	100.317	3.526	3.91489e-07
Pcna-ps2	5.38853	3.63635	6.63144e-07
Spr-ps1	21.6334	4.90081	2.50498e-19
Selenbp2	7.29092	3.65719	0.000140196
Gm10260	508.978	9.87144	3.10655e-20
Lyz1	5.29144	3.66225	3.07596e-06
Hba-a2	10.2953	-3.16868	0.000219069
Zfp992	21.6901	2.74268	2.62282e-14
Serpina1b	21.8214	3.52595	0.000221984
Rps15-ps2	15.003	5.53961	2.76948e-15
Ccnb1ip1	18.5509	4.94143	5.14132e-08
Gm5874	4.50516	4.86942	2.23933e-07
Stxbp3-ps	1.65554	3.82853	0.000724985
Gm6304	17.5124	4.91988	7.47236e-06
Gm8909	13.6474	4.75285	4.56209e-07
Gm10499	26.6701	5.96103	7.4967e-11
Gm6034	10.7493	4.19694	6.96136e-06
Trim30e-ps1	10.6493	-6.30062	2.13885e-12
Gm6166	273.666	7.49581	3.01282e-21
Gm10704	57.4896	6.16674	3.13212e-17
Bglap3	6.1835	5.13002	9.53193e-08
Gm4149	26.1605	4.20299	1.14345e-05
Gm13443	162.394	6.09673	3.46213e-40
Gm7935	1.33176	2.65134	0.00410682
Gm16503	36.4469	-5.81955	1.22747e-16
Hmga1b	158.895	6.21982	1.5298e-17
Mrpl48-ps	38.1627	3.02166	5.86062e-14
Zfp982	30.2778	-3.42027	1.8928e-26
Zfp990	16.2613	8.03067	4.83335e-19
Gm14409	4.07277	3.82909	8.83286e-06
Serpina3m	19.5435	6.53287	3.07424e-08
Gm8778	5.26204	4.37057	1.49468e-05
H2-Q1	16.8007	2.99314	0.000520277
Rbpj-ps3	20.3174	4.10806	3.86155e-11
Gm11273	64.8373	4.33023	3.41684e-12
Rpl28-ps3	4.5361	4.39053	0.000933978
Atp6v0c-ps2	863.333	7.91293	1.89645e-63
Gm15920	280.303	6.67072	4.27955e-66
Rpsa-ps4	4.05913	3.68946	6.99402e-05
Gm13328	18.5777	3.85906	2.37121e-05
Gm8802	8.35206	2.85749	0.00179032
Itpa-ps1	3.9137	3.58347	5.20613e-05
Gm11677	2.97005	4.99859	4.82013e-07
Mdm4-ps	8.01468	6.15152	3.895e-07
Gm5898	44.9009	3.2369	8.45114e-12
BC002163	34.925	3.24859	1.44064e-10
Ak3l2-ps	1.2013	2.85736	0.00359705
Gm6568	3.18412	2.72215	0.00562927
Gm16072	1.34809	2.82599	0.00277538
Gm13230	2.07002	5.95621	1.32129e-09
Glns-ps1	98.6462	2.96277	3.09448e-10
Gm12312	24.1818	5.02956	3.4416e-07
Gm11407	83.457	7.85817	4.63711e-09
Gm14719	56.238	7.52201	1.07396e-15
Gm2420	8.83554	4.57082	2.10818e-06
Gm8822	212.218	4.61695	8.79826e-31
Gm14253	7.57541	3.53189	2.62681e-07
Tdpx-ps1	136.652	4.58306	1.5298e-17
Gm9025	1.23662	3.08846	0.0011708
Gm12362	1.76851	4.2748	1.74995e-05
Gm4875	26.4324	2.54835	2.66674e-19
Gm5678	25.9177	7.1257	4.51389e-15
Mif-ps3	5.37673	6.28717	4.70242e-05
Gm12021	1.4914	3.57101	0.00236927
Gm13339	1245.14	13.8018	1.7531e-20
Gm6939	9.14054	-3.74447	5.54982e-07
Gm6222	30.1828	3.5043	0.00146598
Gm14494	23.4419	6.05923	3.01282e-21
Gm5303	1.93743	2.70256	0.00176851
Gm14421	6.3089	2.53963	0.00204993
Gm11410	213.153	9.86353	2.71881e-21
Gm13453	14.5059	5.02205	4.99156e-10
Vcp-rs	66.2873	2.86019	1.39799e-11
Gm13340	4757.01	10.2319	2.75159e-53
Gm7224	28.5075	7.61754	2.80898e-19
Gm13148	8.30577	5.65434	0.000438884
Gm13394	1973.2	8.48488	2.82211e-32
Gm14400	4.5337	5.51739	1.82629e-06
Gm11977	8.11853	4.38411	6.66628e-08
Gm13341	631.362	7.81926	3.83562e-31
Wsb2-ps	38.5958	3.31919	1.81917e-06
Gm11814	27.6737	5.00915	5.23731e-07
Gm12504	3.59961	2.63269	0.000739777
Rpl3-ps1	226.366	5.2097	5.56759e-25
Gm15442	1.70499	4.16037	6.84308e-05
Gm15238	7.04149	3.6871	0.000485057
Rps15a-ps8	18.5919	5.06389	3.78776e-05
Gm12532	3.92699	-2.78415	9.34145e-05
Gm5526	4.53794	4.79248	0.000653344
Gm11222	2.55532	5.92766	7.5824e-07
Gm9855	29.1313	6.39522	7.10545e-13
Gm12259	1.47911	2.51913	0.00288924
Gm16233	8.18468	-4.84889	4.36269e-07
Gm15169	8.93866	-3.95168	5.47153e-07
Gm15462	8.60704	-2.81755	8.23951e-07
Gm13200	10.2041	2.54707	0.00019431
Xist	11265.7	-8.34108	4.74278e-07
Gm15510	26.4442	-2.61549	2.80298e-22
4933427G23Rik	16.2413	-2.61314	1.56161e-09
A230056P14Rik	75.9576	-3.63412	4.79839e-50
A230059L01Rik	1.28832	-3.3909	0.000760352
Gm16092	29.4312	6.06655	2.11732e-10
Gm3555	10.8745	3.652	0.00020547
Dnaja1-ps	3.49007	22.1226	2.27653e-10
Trim34b	11.1561	5.01643	2.4243e-08
Mndal	19.0857	-6.32302	1.79775e-12
Iltifb	4.40236	-3.65106	2.25173e-06
Gm3141	1.33018	-2.62661	0.0030179
Gm5828	23.6668	5.25336	1.5167e-09
Gm8810	3.14832	3.3447	0.000808312
Hist1h2al	7.311	5.43453	1.31423e-05
Gm6728	16.4977	3.91921	5.68025e-10
Catspere2	250.881	2.53502	1.4525e-84
Serpina3e-ps	5.744	4.25843	5.20613e-05
Eif3s6-ps2	16.0552	6.73153	6.10823e-15
Gm6257	12.1085	3.22423	0.000202724
Gm4353	15.6066	3.97891	6.53563e-07
Gm4540	5.07578	2.55782	0.000449485
Stk19-ps1	1.09194	2.51942	0.00577683
BC023719	91.4463	5.52946	4.18297e-08
Gm18734	6.14681	4.92196	9.42669e-07
Gm18733	26.3308	6.52099	3.3239e-12
4931403E22Rik	13.8712	3.73866	2.87205e-05
Tmem181c-ps	118.162	4.95045	1.08536e-06
Gm16867	6.42987	-5.95898	9.8643e-11
Gm11942	175.041	8.61598	1.17306e-18
Sgo2b	3.73277	-3.45481	0.00032423
Gm21399	9.09461	3.69267	1.64605e-06
Gm3055	19.6979	-3.94107	4.04575e-19
Gm5900	11.0435	2.65107	0.000871243
Mid1-ps1	1.71284	-4.23284	4.05535e-05
Gm3005	4.35991	-2.53068	0.00127669
Gm3500	2.74181	-3.6941	0.000217159
Gm5814	2.91467	3.78355	0.000906524
Gm9825	129.678	3.87794	9.83074e-44
Gm4076	358.887	11.1821	7.61611e-28
Gm6345	10.0488	3.21294	1.37878e-08
Gm26793	33.2465	3.00461	2.72292e-12
9430037G07Rik	41.7253	-3.41999	1.06165e-22
Rpl31-ps15	5.18807	3.37595	0.000349117
Gm26520	4.13322	-2.60135	0.00218449
Gm26825	9.01469	4.21004	9.41102e-05
C920006O11Rik	56.3846	-2.60851	1.74332e-25
Gm26508	5.38478	2.79754	0.00201183
Gm2093	5.12723	4.26414	2.77013e-05
Gm3650	11.6889	4.41246	4.82715e-06
Gm9625	47.2004	2.57754	8.50634e-11
7630403G23Rik	5.45075	-3.27221	0.000226541
Gm7889	5.6869	4.71464	3.91489e-07
Gm15459	2304.84	3.09198	1.36048e-49
Gm7901	8.84009	3.5398	2.29421e-05
Gm8597	3.42412	2.71721	0.00207091
Gm8918	7.70735	4.39649	1.49468e-05
Gm28438	69.8659	7.51253	3.20047e-15
Gm38230	2.46456	4.01587	7.05959e-05
Catspere1	89.059	8.24277	9.45599e-23
Gm8010	58.9115	5.27026	9.20451e-19
Pdcd5-ps	13.6011	4.01043	2.21213e-11
Pcdhgb8	90.3764	2.87339	5.70132e-49
Gm8146	1.91073	4.07019	7.35855e-05
1700008A23Rik	10.6668	3.96789	2.56651e-13
Gm37833	1.82513	3.9677	0.000241131
Gm38071	2.60532	3.92122	0.000134436
Gm7292	15.2751	4.02902	1.12025e-10
Gm36858	2.45117	4.64276	0.000108758
Gm36401	2.0351	2.87781	0.00186181
Gm42205	15.5688	4.53478	6.84308e-05
Gm43305	20.8515	-5.6968	2.04925e-08
Gm7646	3.67202	-4.38244	3.24925e-05
Gm43554	1.53759	2.96416	0.00168884
Gm42933	1.55568	2.81113	0.00351309
Gm43713	8.47217	4.29335	9.34286e-05
Gm9260	2.56026	2.8011	0.00188826
Gm17936	5.37268	2.63565	0.000330325
Rpl7-ps7	12.7241	5.04484	9.52156e-12
Gm7452	4.792	6.01365	1.52758e-08
Gm7478	9.89637	5.59265	3.92543e-06
Gm6210	29.9819	5.12373	1.30644e-15
Gm43900	2.25521	2.97758	0.000992903
Gm44075	1.98185	3.26707	0.000706299
Usf2-ps1	5.24401	4.35695	7.15685e-05
Gm5587	2.98432	3.41718	0.00100503
Gm18310	30.1482	-3.59226	5.78757e-31
Gm6916	25.3134	5.88185	1.35513e-11
Gm44751	11.9854	2.56984	2.1742e-07
Gm44675	16.7433	3.91638	0.000124169
Gm45246	7.87765	3.43829	2.45349e-06
Gm45262	4.14741	3.93028	0.000108595
Gm9347	12.9404	4.29006	0.000102239
Nudc-ps1	169.31	5.4918	1.65214e-57
Gm4316	5.1068	4.32525	0.000147058
Gm18860	32.6045	4.08673	5.85624e-15
Gm45854	13.0308	-3.49978	6.46285e-11
Gm5131	2.13988	5.38173	1.56438e-05
Gm47233	6.46892	4.01467	4.82192e-05
Rpl32l	2.04499	2.51392	0.00425967
Gm48284	20.6618	2.82198	5.09796e-12
Gm8162	7.93496	4.20039	0.000107934
4930546K05Rik	2.57214	2.56298	0.00298192
Gm40020	2.72828	3.16576	0.000763377
Gm5425	6.7939	2.75132	0.00165748
Gm5781	21.3719	2.98108	0.000137195
Gm48678	138.624	-2.96178	5.44697e-16
Gm4864	5.69789	4.2758	6.68483e-06
Gm17980	2.96621	2.53436	0.0016724
Gm36283	4.13464	-3.19357	1.69919e-05
Gm32687	6.68408	-3.64935	2.07662e-07
Gm5512	6.05655	4.0788	1.2647e-05
A330076C08Rik	137.39	-2.53556	1.01357e-21
Tes3-ps	11.5836	2.58337	1.54847e-05
Gm4811	4.71716	4.95154	5.22482e-07
Gm9259	11.4537	4.64454	3.96797e-06
Gm47541	4.47114	3.34066	0.000537276
Gm7049	39.4539	3.43076	1.9707e-37
Gm20075	65.8103	5.95845	5.7238e-33
Gm20336	1.75988	-3.25349	0.000935946
